# A Scalable, Open-Source Implementation of a Large-Scale Mechanistic Model for Single Cell Proliferation and Death Signaling

**DOI:** 10.1101/2020.11.09.373407

**Authors:** Cemal Erdem, Arnab Mutsuddy, Ethan M. Bensman, William B. Dodd, Michael M. Saint-Antoine, Mehdi Bouhaddou, Robert C. Blake, Sean M. Gross, Laura M. Heiser, F. Alex Feltus, Marc R. Birtwistle

**Affiliations:** Department of Chemical & Biomolecular Engineering, Clemson University, Clemson, SC; Computer Science, School of Computing, Clemson University, Clemson, SC; Center for Bioinformatics and Computational Biology, University of Delaware, Newark, DE; Department of Cellular and Molecular Pharmacology, University of California San Francisco, San Francisco, CA; Center for Applied Scientific Computing, Lawrence Livermore National Laboratory, Livermore, CA; Department of Biomedical Engineering, Oregon Health & Science University, Portland, OR; Department of Genetics and Biochemistry, Clemson University, Clemson, SC; Biomedical Data Science and Informatics Program, Clemson University, Clemson, SC; Center for Human Genetics, Clemson University, Clemson, SC; Department of Bioengineering, Clemson University, Clemson, SC

## Abstract

Mechanistic models of how single cells respond to different perturbagens can help integrate disparate big data sets or predict response to varied drug combinations. However, the construction and simulation of such models have proved challenging. Our lab previously constructed one of the largest mechanistic models for single mammalian cell regulation of proliferation and death (774 species, 141 genes, 8 ligands, 2400 reactions). However, this, as many other large-scale models, was written using licensed software (MATLAB) with intricate programming structure, impeding alteration, expansion, and sharing. Here, we generated a new foundation for this model, which includes a python-based creation and simulation pipeline converting a few structured text files into an SBML-compatible format. This new open-source model (named SPARCED) is high-performance- and cloud-computing compatible and enables the study of virtual cell population responses at the single-cell level. We applied this new model to a subset of the LINCS MCF10A Data Cube, which observed that IFNγ acts as an anti-proliferative factor, but the reasons why were unknown. After expanding the SPARCED model with an IFNγ signaling module (to 950 species, 150 genes, 9 ligands, 2500 reactions), we ran stochastic single-cell simulations for two different putative crosstalk mechanisms and looked at the number of cycling cells in each case. Our model-based analysis suggested, and experiments support that these observations are better explained by IFNγ-induced SOCS1 expression sequestering activated EGF receptors, thereby downregulating AKT activity, as opposed to direct IFNγ-induced upregulation of p21 expression. This work forms a foundation for increased mechanistic model-based data integration on a single-cell level, an important building block for clinically predictive mechanistic models.
