## Supplemental Files and Figures for "A Scalable, Open-Source Implementation of a Large-Scale Mechanistic Model for Single Cell Proliferation and Death Signaling": SuppFile1_OmicsData.txt

gene	Exp GCN	Exp RNA	kGin	kGac	kTCleak	kTCmaxs	kTCd	Exp Protein	Protein_half_life_Schwan_h	Protein_half_life_lit_h	kTLnatSchwan_s	kTLnatLit_s
TP53	2	8	0.005	0.0005	0.000724705	0.1	1.65E-05	1744			0	0
MDM2	2	50	0.005	0.0005	0.01654648	0.1	6.02E-05	268			0	0
PPM1D	2	2	0.005	0.0005	0.000954031	0.1	8.67E-05	0			0	0
ATM	2	3	0.005	0.0005	0.000215677	0.1	1.31E-05	1585	31.95		2.18E-06	0
ATR	2	2	0.005	0.0005	0.000193597	0.1	1.76E-05	2530	15.93		2.18E-07	0
RB1	2	10	0.005	0.0005	0.002812902	0.1	3.01E-05	22645			0	0
E2F1	2	0	0.005	0.0005	0.004500643	0.1	4.81E-05	0			0	0
E2F2	2	1	0.005	0.0005	0.007378104	0.1	7.89E-05	0			0	0
E2F3	2	2	0.005	0.0005	0.007469947	0.1	7.99E-05	230			0	0
CCND1	2	6	0.005	0.0005	0.000453828	0.1	1.38E-05	0	1.31		0.020486111	0
CCND2	2	1	0.005	0.0005	7.56E-05	0.1	1.38E-05	0	1.31		0.020486111	0
CCND3	2	2	0.005	0.0005	0.000151264	0.1	1.38E-05	0	1.31		0.020486111	0
CCNE1	2	1	0.005	0.0005	0.01200172	0.1	0.000128361	0			0	0
CCNE2	2	2	0.005	0.0005	0.01200172	0.1	0.000128361	0			0	0
SKP2	2	2	0.005	0.0005	0.006383891	0.1	6.83E-05	0			0	0
CDC25A	2	1	0.005	0.0005	0.00486556	0.1	5.20E-05	0			0	0
CDC25B	2	1	0.005	0.0005	0.002066885	0.1	2.21E-05	0			0	0
CDC25C	3	10	0.005	0.0005	0.004858994	0.1	7.80E-05	8205			0	0
CCNA2	2	5	0.005	0.0005	0.01200172	0.1	0.000128361	8044			0	0
CDKN1B	2	2	0.005	0.0005	0.00837329	0.1	8.96E-05	3216			0	0
CDH1	2	15	0.005	0.0005	0.002112978	0.1	2.26E-05	117865			0	0
CCNB1	2	87	0.005	0.0005	0.01200172	0.1	0.000128361	39704			0	0
CDC20	2	12	0.005	0.0005	0.002000286	0.1	2.14E-05	14155			0	0
WEE1	2	7	0.005	0.0005	0.008109267	0.1	8.67E-05	2109			0	0
CHEK1	2	10	0.005	0.0005	0.003061662	0.1	3.27E-05	3501	7.71		0	0
CDKN1A	2	12	0.005	0.0005	0.01268336	0.1	0.000192541	23042	14.78	0.5	0.008680556	0
CDK1	2	44	0.005	0.0005	0.005235381	0.1	2.16E-05	1317167	21.88		0	0
CDK2	2	2	0.005	0.0005	0.000448718	0.1	4.08E-05	87305	46.9		0	0
CDK4	2	11	0.005	0.0005	0.00111046	0.1	1.84E-05	3272	6.96		0	0
CDK6	2	7	0.005	0.0005	0.001594156	0.1	4.14E-05	148494	13.79		0	0
TNFSF10	2	0	0.005	0.0005	0	0	0	0			0	0
TNFRSF10A	2	1	0.005	0.0005	0.000338331	0.1	6.15E-05	1750	71.62		0.079633333	0
TNFRSF10B	2	13	0.005	0.0005	0.004398298	0.1	6.15E-05	23645	71.62		0.079633333	0
CFLAR	2	10	0.005	0.0005	0.002909272	0.1	5.29E-05	1663	22.53	1	0.018180556	0
CASP8	2	8	0.005	0.0005	0.001433469	0.1	3.26E-05	76200	82.29		0.017188889	0
CASP10	2	5	0.005	0.0005	0.000895918	0.1	3.26E-05	7770	82.29		0.017188889	0
BFAR	2	36	0.005	0.0005	0.01162289	0.1	5.87E-05	0	6.74		0.002113889	0
CASP3	2	13	0.005	0.0005	0.002195642	0.1	3.07E-05	200286	163.37		0.141213889	0
CASP7	2	23	0.005	0.0005	0.003805691	0.1	3.01E-05	61616	31.75		0.021286111	0
CASP6	2	27	0.005	0.0005	0.003387716	0.1	2.28E-05	150822	361.84		0.073641667	0
XIAP	2	5	0.005	0.0005	0.00201326	0.1	7.32E-05	17376	6.74		0.002113889	0
PARP1	4	21	0.005	0.0005	0.000605953	0.1	1.05E-05	2027634	76.88		0.046502778	0
BID	2	15	0.005	0.0005	0.002525377	0.1	3.06E-05	159610	67.97		0.097730556	0
BCL2	2	0	0.005	0.0005	0	0	7.03E-05	0	20.82		0.020286111	0
BCL2L1	2	3	0.005	0.0005	0.000577623	0.1	3.50E-05	23490	20.82		0.020286111	0
MCL1	3	21	0.005	0.0005	0.005930259	0.1	7.70E-05	37514	20.82	1	0.020286111	0
BAX	2	3	0.005	0.0005	0.000311769	0.1	1.89E-05	279087	77.91		0.095627778	0
CYCS	2	92	0.005	0.0005	0.009860899	0.1	1.95E-05	3440400	145.82		0.078713889	0
DIABLO	2	9	0.005	0.0005	0.000609385	0.1	1.23E-05	326417	91.69		0.025075	0
APAF1	2	2	0.005	0.0005	0.000353581	0.1	3.21E-05	1706	31.77		0.079963889	0
CASP9	2	2	0.005	0.0005	0.000352992	0.1	3.21E-05	14405	82.29		0.017188889	0
BAD	2	13	0.005	0.0005	0.001349674	0.1	1.89E-05	13709	20.82		0.020286111	0
BBC3	2	1	0.005	0.0005	0.000444947	0.1	8.09E-05	3329	20.82	7	0.020286111	0
PMAIP1	2	4	0.005	0.0005	0.001817983	0.1	8.26E-05	0	20.82	1.5	0.020286111	0
BCL2L11	2	3	0.005	0.0005	0.00120157	0.1	8.26E-05	7223	20.82	3	0.020286111	0
EGF	2	0	0.005	0.0005	0	0	1.93E-05	0		10	0	0.05
NRG1	2	0	0.005	0.0005	0	0	1.93E-05	0		10	0	0.05
EGFR	2	8	0.005	0.0005	0.000966957	0.1	2.31E-05	192490	12.71		0.023305556	0
ERBB2	2	4	0.005	0.0005	0.000348702	0.1	1.82E-05	14057	18.52		0.001461111	0
ERBB3	2	17	0.005	0.0005	0.001852738	0.1	2.04E-05	5798	15.615		0.012383333	0
ERBB4	2	0	0.005	0.0005	0	0	2.04E-05	60	15.615		0.012383333	0
EGFRvIII	2	0	0.005	0.0005	0	0	2.31E-05	0	12.71		0.023305556	0
MET	2	18	0.005	0.0005	0.001788629	0.1	1.86E-05	27574	29.41		0.001288889	0
HGF	2	0	0.005	0.0005	0	0	1.93E-05	0		10	0	0.05
PDGFRA	2	1	0.005	0.0005	0.000234921	0.1	5.20E-05	0	29.41	3	0.023305556	0
PDGFRB	3	1	0.005	0.0005	0.000139518	0.1	5.20E-05	0	29.41	3	0.023305556	0
PDGFB	2	0	0.005	0.0005	0	0	1.93E-05	0		10	0	0.05
SPRY2	2	2	0.005	0.0005	0.00313867	0.1	0.000287375	0	29.59	2	0.002752778	0
CBL	2	3	0.005	0.0005	0.000699763	0.1	4.24E-05	16757	29.59		0.002752778	0
GRB2	2	5	0.005	0.0005	0.000626612	0.1	2.28E-05	194170	17.22		0.253066667	0
PLCG1	2	1	0.005	0.0005	0.00010124	0.1	1.84E-05	3411	30.97		0.004558333	0
PLCG2	2	1	0.005	0.0005	0.00010124	0.1	1.84E-05	3590	30.97		0.004558333	0
PIK3CA	2	2	0.005	0.0005	0.000670237	0.1	6.09E-05	4270	40.03		0.001788889	0
PIK3CB	2	2	0.005	0.0005	0.000645716	0.1	5.87E-05	3234	40.03		0.001788889	0
PIK3CG	2	0	0.005	0.0005	0	0	6.42E-05	0	40.03		0.001788889	0
PIK3CD	2	0	0.005	0.0005	0	0	4.31E-05	0	40.03		0.001788889	0
PIK3R1	2	2	0.005	0.0005	0.000827324	0.1	7.52E-05	28621	41.08		0.005330556	0
PIK3R2	2	1	0.005	0.0005	0.000103315	0.1	1.88E-05	799	41.08		0.005330556	0
PIK3R3	2	9	0.005	0.0005	0.003858613	0.1	7.80E-05	65	41.08		0.005330556	0
PIK3R4	2	1	0.005	0.0005	0.00020846	0.1	3.79E-05	6283	64.41		0.063455556	0
PIK3C2A	2	5	0.005	0.0005	0.000709769	0.1	2.58E-05	5449	21.41		0.008227778	0
RASGRP1	2	0	0.005	0.0005	0	0	7.41E-05	0	28.41333333		0.20735	0
RASGRP3	2	1	0.005	0.0005	0.000407298	0.1	7.41E-05	0	28.41333333		0.20735	0
NRAS	2	14	0.005	0.0005	0.001503615	0.1	1.95E-05	59137	32.34		0.20735	0
KRAS	2	8	0.005	0.0005	0.001379772	0.1	3.14E-05	135687	22.55		0.20735	0
HRAS	2	3	0.005	0.0005	0.000157586	0.1	9.55E-06	333787	30.35		0.20735	0
NF1	2	4	0.005	0.0005	0.000509123	0.1	2.31E-05	2482	77.35		0.004455556	0
RAF1	2	6	0.005	0.0005	0.000808378	0.1	2.45E-05	28849	20.01		0.000791667	0
BRAF	2	1	0.005	0.0005	0.00039662	0.1	7.21E-05	2825	20.01		0.000791667	0
MAP2K1	2	2	0.005	0.0005	0.000239858	0.1	2.18E-05	147250	86.8		0.239638889	0
MAP2K2	2	3	0.005	0.0005	0.000288811	0.1	1.75E-05	377540	86.8		0.239638889	0
DUSP6	2	1	0.005	0.0005	0.007120649	0.1	0.001333386	0	10.98	0.75	0.001643056	0
RPS6KA1	2	1	0.005	0.0005	8.68E-05	0.1	1.58E-05	134935	90.15		0.026494444	0
RPS6KA2	2	2	0.005	0.0005	0.000181331	0.1	1.65E-05	0	64.14		0.015136111	0
RPS6KA3	2	4	0.005	0.0005	0.00051469	0.1	2.34E-05	42854	51.11		0.005936111	0
RPS6KA4	2	1	0.005	0.0005	9.28E-05	0.1	1.69E-05	38211	29.38		0.003269444	0
DUSP1	3	3	0.005	0.0005	0.01445427	0.1	0.001333386	0	10.98	0.75	0.001643056	0
FOS	2	3	0.005	0.0005	0.01869899	0.1	0.001333386	0	14.42	0.75	0.065258333	0.3
JUN	2	7	0.005	0.0005	0.02217217	0.1	0.00057768	3101	14.42	2.1667	0.065258333	0
MYC	3	2	0.005	0.0005	0.001724363	0.1	0.000240676	47902	14.42	0.5	0.065258333	0
CTNNB1	2	33	0.005	0.0005	0.003217879	0.1	1.77E-05	662627	14.42		0.065258333	0
PTEN	2	23	0.005	0.0005	0.002055394	0.1	1.62E-05	7333	132.94		0.006061111	0
AKT1	2	1	0.005	0.0005	6.62E-05	0.1	1.20E-05	74762	27.79		0.005794444	0
AKT2	2	3	0.005	0.0005	0.000233597	0.1	1.42E-05	81476	41.17		0.002541667	0
PDPK1	2	3	0.005	0.0005	0.000498732	0.1	3.02E-05	36973	27.48		0.006997222	0
RICTOR	2	4	0.005	0.0005	0.001379772	0.1	6.27E-05	6346	26.59		0.011927778	0
MTOR	2	1	0.005	0.0005	6.73E-05	0.1	1.22E-05	18826	37.35		0.003486111	0
GSK3B	2	3	0.005	0.0005	0.000468573	0.1	2.84E-05	133507	32.89		0.087380556	0
TSC1	2	4	0.005	0.0005	0.000745757	0.1	3.39E-05	800	52.3		0.001513889	0
TSC2	2	1	0.005	0.0005	6.70E-05	0.1	1.22E-05	2007	35.97		0.000405556	0
PRKCA	2	2	0.005	0.0005	0.000293752	0.1	2.67E-05	3406	60.55		0.004833333	0
PRKCB	2	1	0.005	0.0005	0.000146876	0.1	2.67E-05	0	60.55		0.004833333	0
PRKCG	2	0	0.005	0.0005	0	0	2.67E-05	0	60.55		0.004833333	0
PRKCD	2	3	0.005	0.0005	0.000440628	0.1	2.67E-05	58799	60.55		0.004833333	0
PEBP1	2	37	0.005	0.0005	0.002270108	0.1	1.12E-05	3285534	324.85		0.180222222	0
MAPK1	2	6	0.005	0.0005	0.000643754	0.1	1.95E-05	746464	53.2		0.441577778	0
MAPK3	2	2	0.005	0.0005	0.000184812	0.1	1.68E-05	76315	120.4		0.0377	0
FOXO3	2	4	0.005	0.0005	0.00177979	0.1	8.09E-05	12092	46.45		0.033563889	0
RHEB	2	31	0.005	0.0005	0.004241372	0.1	2.49E-05	332990	22.92		0.113625	0
RPTOR	2	1	0.005	0.0005	7.66E-05	0.1	1.39E-05	10211	7.56		0.011927778	0
RPS6KB1	2	3	0.005	0.0005	0.000334062	0.1	2.02E-05	49325	30.03		0.0113	0
RPS6KB2	2	2	0.005	0.0005	0.000222708	0.1	2.02E-05	12199	30.03		0.0113	0
EIF4EBP1	2	38	0.005	0.0005	0.004695571	0.1	2.25E-05	53976	6.36		0.124511111	0
SOS1	2	3	0.005	0.0005	0.000421343	0.1	2.55E-05	1777	38.51		0.008944444	0
CDKN2A	0	0	0.005	0.0005	0	0	1.75E-05	0	14.78		0.008680556	0
MDM4	4	7	0.005	0.0005	0.001260684	0.1	6.55E-05	0	0.74		0.003197222	0
FGFR1	2	1	0.005	0.0005	4.72E-05	0.1	1.79E-05	0	29.41		0.001288889	0
FGFR2	2	2	0.005	0.0005	0.000806181	0.1	7.80E-05	0	29.41		0.001288889	0
FGF1	3	0	0.005	0.0005	0	0	1.93E-05	0		10	0	0.05
FGF2	2	0	0.005	0.0005	0	0	1.93E-05	0		10	0	0.05
EIF4E	2	38	0.005	0.0005	0.003925956	0.1	1.88E-05	1074400	115.62		0.400219444	0
IRS1	2	3	0.005	0.0005	0.000977515	0.1	5.92E-05	210	3.31		0.003163889	0
IRS2	2	2	0.005	0.0005	0.000651677	0.1	5.92E-05	2748	3.31		0.003163889	0
IGF1	2	0	0.005	0.0005	0	0	1.93E-05	0		10	0	0.05
IGF2	2	0	0.005	0.0005	0	0	1.93E-05	0		10	0	0.05
IGF1R	2	3	0.005	0.0005	0.000997202	0.1	6.35E-05	4666	29.41		0.001288889	0
MSH6	2	5	0.005	0.0005	0.000739508	0.1	2.69E-05	47962	34.73		0.033355556	0
BRCA2	2	2	0.005	0.0005	0.000295803	0.1	2.69E-05	0	34.73	2.5	0.033355556	0
MGMT	2	5	0.005	0.0005	0.000412695	0.1	1.50E-05	126752	34.36		0.033355556	0
INSR	2	6	0.005	0.0005	0.001599062	0.1	5.00E-05	2048	29.41	6.7	0.001288889	0
INS	2	0	0.005	0.0005	0	0	1.93E-05	0		10	0	0.05
