## Supplemental Files and Figures for "A Scalable, Open-Source Implementation of a Large-Scale Mechanistic Model for Single Cell Proliferation and Death Signaling": SuppFile12_U87params.txt

MATLAB name	10A	U87	SPARCED name	Reason changed
EIF4Efree	2.3565E+02	5.7642E+02	incorporated into kTLs (k3_1-k32_1)	re-initialized for new context
kbR0	4.2005E-03	4.2185E-03	k1_1	re-initialized for new context
kTLCd7	0.0000E+00	1.3027E-05	k150	re-calculated for new context (mRNA numbers)
kTLCd32	2.3280E-06	1.5904E-06	k175	re-calculated for new context (mRNA numbers)
kTLCd37	1.2196E-04	7.9813E-05	k180	re-calculated for new context (mRNA numbers)
kTLCd70	4.3888E-06	4.3030E-06	k213	re-calculated for new context (mRNA numbers)
kTLCd73	6.8636E-06	6.7247E-06	k216	re-calculated for new context (mRNA numbers)
kTLCd79	3.2303E-06	3.2915E-06	k222	re-calculated for new context (mRNA numbers)
kTLCd85	1.4483E-06	0.0000E+00	k228	PTEN off
kTLCd86	5.7542E-06	6.1342E-06	k229	re-calculated for new context (mRNA numbers)
kTLCd95	3.4318E-06	3.4753E-06	k238	re-calculated for new context (mRNA numbers)
kC82	1.7043E-05	3.3886E-04	k420	re-initialized for new context
kC173	3.1650E-03	1.2694E-02	incorporated into k12_1, k13_1, k14_1	re-initialized for new context
kAd8	2.3280E-04	1.5904E-04	k1841	re-calculated for new context (new kTLCd)
kAd9	2.3280E-06	1.5904E-06	k1842	re-calculated for new context (new kTLCd)
kAd17	1.2196E-04	7.9813E-05	k1850	re-calculated for new context (new kTLCd)
kAd21	1.2196E-04	7.9813E-05	k1854	re-calculated for new context (new kTLCd)
kAd22	1.2196E-04	7.9813E-05	k1855	re-calculated for new context (new kTLCd)
kAd24	1.2196E-04	7.9813E-05	k1857	re-calculated for new context (new kTLCd)
kAd26	1.2196E-04	7.9813E-05	k1859	re-calculated for new context (new kTLCd)
kAd37	2.3280E-06	1.5904E-06	k1870	re-calculated for new context (new kTLCd)
kAd38	1.2196E-04	7.9813E-05	k1871	re-calculated for new context (new kTLCd)
kAd39	1.2196E-04	7.9813E-05	k1872	re-calculated for new context (new kTLCd)
kAd42	1.2196E-04	7.9813E-05	k1875	re-calculated for new context (new kTLCd)
kRd56	3.4318E-06	3.4753E-06	k1936	re-calculated for new context (new kTLCd)
kPd11	6.8636E-06	6.7247E-06	k2361	re-calculated for new context (new kTLCd)
kPd18	3.4318E-06	3.4753E-06	k2368	re-calculated for new context (new kTLCd)
kPd19	3.4318E-06	3.4753E-06	k2369	re-calculated for new context (new kTLCd)
kPd20	3.2303E-06	3.2915E-06	k2370	re-calculated for new context (new kTLCd)
kPd21	3.2303E-06	3.2915E-06	k2371	re-calculated for new context (new kTLCd)
kPd30	5.7542E-06	6.1342E-06	k2380	re-calculated for new context (new kTLCd)
kPd31	5.7542E-06	6.1342E-06	k2381	re-calculated for new context (new kTLCd)
kPd32	5.7542E-06	6.1342E-06	k2382	re-calculated for new context (new kTLCd)
kPd34	5.7542E-06	6.1342E-06	k2384	re-calculated for new context (new kTLCd)
kPd36	5.7542E-06	6.1342E-06	k2386	re-calculated for new context (new kTLCd)
kPd43	3.4318E-06	3.4753E-06	k2393	re-calculated for new context (new kTLCd)
kPd44	3.4318E-06	3.4753E-06	k2394	re-calculated for new context (new kTLCd)
kPd51	6.8636E-06	6.7764E-06	k2401	re-calculated for new context (new kTLCd)
kPd52	6.8636E-06	6.7247E-06	k2402	re-calculated for new context (new kTLCd)
kPd53	3.4318E-06	3.4753E-06	k2403	re-calculated for new context (new kTLCd)
kPd56	3.4318E-06	3.4753E-06	k2406	re-calculated for new context (new kTLCd)
kPd57	3.4318E-06	3.4753E-06	k2407	re-calculated for new context (new kTLCd)
kPd58	3.4318E-06	3.4753E-06	k2408	re-calculated for new context (new kTLCd)
kPd64	1.4483E-06	0.0000E+00	k2414	re-calculated for new context (new kTLCd)
kPd67	5.8541E-06	6.1342E-06	k2417	re-calculated for new context (new kTLCd)
kPd69	5.7542E-06	6.1342E-06	k2418	re-calculated for new context (new kTLCd)
kPd74	5.7542E-06	6.1342E-06	k2423	re-calculated for new context (new kTLCd)
kPd89	5.7542E-06	6.1342E-06	k2438	re-calculated for new context (new kTLCd)
kTLs1-141			k3_1-k143_1	re-initialized for new context
