## Supplemental Files and Figures for "A Scalable, Open-Source Implementation of a Large-Scale Mechanistic Model for Single Cell Proliferation and Death Signaling": SuppFile13_ModelAlterationSteps.xlsx

### Sheet: Sheet1
	Table 2. SPARCED model alteration steps.
	SPARCED model expansion protocol		SPARCED model context change protocol
	1	Decide if you need to add a new species, and a row to Species.txt for each new one.	10	If no changes in model topology are required, and a model context change (i.e. cell type) is desired, no new rows and columns are added.
	2	Define if the new species has a new gene and add a row to OmicsData.txt file.	11a	Update the OmicsData.txt file with new data of mRNA levels, gene copy numbers, and protein levels. Also update the constitutive mRNA translation rate constants.
		If the new species is a product of existing gene, no alteration in OmicsData.txt required.
	3	Add each new species as a new row to StoicMat.txt file.	11b	Update species initial concentrations in Species.txt file. The default concentrations here are steady-state values.
	3.1	If the new species has a new gene, define if it has a transcriptional activator and/or repressor. If No, add only row(s) in GeneReg.txt, with all zeros as the column values.	11c	Update rate-law parameter values in Ratelaws.txt. This step could include a small number of manual alterations, like turning-off a reaction.
		If Yes, add row(s) to define the new gene(s) and column(s) to define the effector species. Define the transcriptional regulation parameters by entering non-zero values in the new row(s)/column(s).
	4	Set the new species’ stoichiometric coefficient for each reaction in StoicMat.txt file.	11d	Update experimental constraints and cell line specifics in Initialization.txt.
	5	Decide if you need to add a new reaction to the model (if not, skip to 9).	12	Create the new SBML file and compile the new model using createModel.ipynb notebook.
	6	Add a new row for each new reaction to the Ratelaws.txt and set the corresponding rate parameters.	13	Use the new cell line constraints (Initialization.txt) to calibrate the new model.
	7	Add a new column for each new reaction to the StoicMat.txt.	14	Tune translation and degradation rate parameters using the initializeModel.ipynb notebook.
	8	Define the reactants & products of each new reaction and set their stoichiometric coefficients StoicMat.txt file.	15	Save the new species concentrations and parameter values, then re-compile the model. The model is ready to run.
	9	Create the SBML file and compile the model using createModel.ipynb notebook. The model is ready to be imported and run.	16	Do model unit re-testing within the new context.
