## Supplemental Files and Figures for "A Scalable, Open-Source Implementation of a Large-Scale Mechanistic Model for Single Cell Proliferation and Death Signaling": SuppFile14_OmicsData_U87.txt

gene	Exp GCN	Exp RNA	kGin	kGac	kTCleak	kTCmaxs	kTCd	Exp Protein	Protein_half_life_Schwan_h	Protein_half_life_lit_h	kTLnatSchwan_s	kTLnatLit_s
TP53	2	7	0.005	0.0005	0.000634	0.1	1.65E-05				0	0
MDM2	2	51	0.005	0.0005	0.016877	0.1	6.02E-05				0	0
PPM1D	2	2	0.005	0.0005	0.000954	0.1	8.67E-05				0	0
ATM	2	11	0.005	0.0005	0.000791	0.1	1.31E-05		31.95		2.18E-06	0
ATR	2	10	0.005	0.0005	0.000968	0.1	1.76E-05		15.93		2.18E-07	0
RB1	2	3	0.005	0.0005	0.002813	0.1	3.01E-05				0	0
E2F1	2	1	0.005	0.0005	0.004501	0.1	4.81E-05				0	0
E2F2	2	1	0.005	0.0005	0.007378	0.1	7.89E-05				0	0
E2F3	2	2	0.005	0.0005	0.007470	0.1	7.99E-05				0	0
CCND1	2	65	0.005	0.0005	0.004917	0.1	1.38E-05		1.31		0.020486111	0
CCND2	2	3	0.005	0.0005	0.000227	0.1	1.38E-05		1.31		0.020486111	0
CCND3	2	4	0.005	0.0005	0.000303	0.1	1.38E-05		1.31		0.020486111	0
CCNE1	2	1	0.005	0.0005	0.012002	0.1	0.000128361				0	0
CCNE2	2	4	0.005	0.0005	0.012002	0.1	0.000128361				0	0
SKP2	2	7	0.005	0.0005	0.006384	0.1	6.83E-05				0	0
CDC25A	2	1	0.005	0.0005	0.004866	0.1	5.20E-05				0	0
CDC25B	2	2	0.005	0.0005	0.002067	0.1	2.21E-05				0	0
CDC25C	2	4	0.005	0.0005	0.007288	0.1	7.80E-05				0	0
CCNA2	2	4	0.005	0.0005	0.012002	0.1	0.000128361				0	0
CDKN1B	2	4	0.005	0.0005	0.008373	0.1	8.96E-05				0	0
CDH1	2	0	0.005	0.0005	0.002113	0.1	2.26E-05				0	0
CCNB1	2	83	0.005	0.0005	0.012002	0.1	0.000128361				0	0
CDC20	2	7	0.005	0.0005	0.002000	0.1	2.14E-05				0	0
WEE1	2	3	0.005	0.0005	0.008109	0.1	8.67E-05				0	0
CHEK1	2	7	0.005	0.0005	0.003062	0.1	3.27E-05		7.71		0	0
CDKN1A	2	15	0.005	0.0005	0.015860	0.1	0.000192541		14.78	0.5	0.008680556	0
CDK1	2	35	0.005	0.0005	0.004165	0.1	2.16E-05		21.88		0	0
CDK2	2	4	0.005	0.0005	0.000897	0.1	4.08E-05		46.9		0	0
CDK4	2	36	0.005	0.0005	0.003634	0.1	1.84E-05		6.96		0	0
CDK6	2	3	0.005	0.0005	0.000683	0.1	4.14E-05		13.79		0	0
TNFSF10	2	0	0.005	0.0005	0.000000	0	0				0	0
TNFRSF10A	2	1	0.005	0.0005	0.000338	0.1	6.15E-05		71.62		0.079633333	0
TNFRSF10B	2	12	0.005	0.0005	0.004060	0.1	6.15E-05		71.62		0.079633333	0
CFLAR	2	18	0.005	0.0005	0.005237	0.1	5.29E-05		22.53	1	0.018180556	0
CASP8	2	10	0.005	0.0005	0.001792	0.1	3.26E-05		82.29		0.017188889	0
CASP10	2	3	0.005	0.0005	0.000538	0.1	3.26E-05		82.29		0.017188889	0
BFAR	2	23	0.005	0.0005	0.007426	0.1	5.87E-05		6.74		0.002113889	0
CASP3	2	17	0.005	0.0005	0.002871	0.1	3.07E-05		163.37		0.141213889	0
CASP7	2	9	0.005	0.0005	0.001489	0.1	3.01E-05		31.75		0.021286111	0
CASP6	2	24	0.005	0.0005	0.003011	0.1	2.28E-05		361.84		0.073641667	0
XIAP	2	29	0.005	0.0005	0.011677	0.1	7.32E-05		6.74		0.002113889	0
PARP1	2	25	0.005	0.0005	0.001443	0.1	1.05E-05		76.88		0.046502778	0
BID	2	14	0.005	0.0005	0.002357	0.1	3.06E-05		67.97		0.097730556	0
BCL2	2	1	0.005	0.0005	0.000386	0	7.03E-05		20.82		0.020286111	0
BCL2L1	2	3	0.005	0.0005	0.000578	0.1	3.50E-05		20.82		0.020286111	0
MCL1	2	9	0.005	0.0005	0.003812	0.1	7.70E-05		20.82	1	0.020286111	0
BAX	2	4	0.005	0.0005	0.000416	0.1	1.89E-05		77.91		0.095627778	0
CYCS	2	327	0.005	0.0005	0.035049	0.1	1.95E-05		145.82		0.078713889	0
DIABLO	2	10	0.005	0.0005	0.000677	0.1	1.23E-05		91.69		0.025075	0
APAF1	2	2	0.005	0.0005	0.000354	0.1	3.21E-05		31.77		0.079963889	0
CASP9	2	2	0.005	0.0005	0.000353	0.1	3.21E-05		82.29		0.017188889	0
BAD	2	18	0.005	0.0005	0.001869	0.1	1.89E-05		20.82		0.020286111	0
BBC3	2	1	0.005	0.0005	0.000445	0.1	8.09E-05		20.82	7	0.020286111	0
PMAIP1	2	11	0.005	0.0005	0.004999	0.1	8.26E-05		20.82	1.5	0.020286111	0
BCL2L11	2	1	0.005	0.0005	0.000452	0.1	8.26E-05		20.82	3	0.020286111	0
EGF	2	0	0.005	0.0005	0.000000	0	1.93E-05			10	0	0.05
NRG1	2	0	0.005	0.0005	0.000000	0	1.93E-05			10	0	0.05
EGFR	2	4	0.005	0.0005	0.000508	0.1	2.31E-05		12.71		0.023305556	0
ERBB2	2	1	0.005	0.0005	0.000099	0.1	1.82E-05		18.52		0.001461111	0
ERBB3	2	1	0.005	0.0005	0.000111	0.1	2.04E-05		15.615		0.012383333	0
ERBB4	2	0	0.005	0.0005	0.000000	0	2.04E-05		15.615		0.012383333	0
EGFRvIII	2	0	0.005	0.0005	0.000000	0	2.31E-05		12.71		0.023305556	0
MET	2	14	0.005	0.0005	0.001430	0.1	1.86E-05		29.41		0.001288889	0
HGF	2	0	0.005	0.0005	0.000000	0	1.93E-05			10	0	0.05
PDGFRA	2	2	0.005	0.0005	0.000572	0.1	5.20E-05		29.41	3	0.023305556	0
PDGFRB	2	3	0.005	0.0005	0.000858	0.1	5.20E-05		29.41	3	0.023305556	0
PDGFB	2	0	0.005	0.0005	0.000000	0	1.93E-05			10	0	0.05
SPRY2	2	7	0.005	0.0005	0.010576	0.1	0.000287375		29.59	2	0.002752778	0
CBL	2	3	0.005	0.0005	0.000700	0.1	4.24E-05		29.59		0.002752778	0
GRB2	2	19	0.005	0.0005	0.002381	0.1	2.28E-05		17.22		0.253066667	0
PLCG1	2	3	0.005	0.0005	0.000304	0.1	1.84E-05		30.97		0.004558333	0
PLCG2	2	0	0.005	0.0005	0.000000	0.1	1.84E-05		30.97		0.004558333	0
PIK3CA	2	2	0.005	0.0005	0.000670	0.1	6.09E-05		40.03		0.001788889	0
PIK3CB	2	4	0.005	0.0005	0.001291	0.1	5.87E-05		40.03		0.001788889	0
PIK3CG	2	0	0.005	0.0005	0.000000	0	6.42E-05		40.03		0.001788889	0
PIK3CD	2	2	0.005	0.0005	0.000474	0	4.31E-05		40.03		0.001788889	0
PIK3R1	2	4	0.005	0.0005	0.001655	0.1	7.52E-05		41.08		0.005330556	0
PIK3R2	2	9	0.005	0.0005	0.000930	0.1	1.88E-05		41.08		0.005330556	0
PIK3R3	2	8	0.005	0.0005	0.003430	0.1	7.80E-05		41.08		0.005330556	0
PIK3R4	2	3	0.005	0.0005	0.000625	0.1	3.79E-05		64.41		0.063455556	0
PIK3C2A	2	15	0.005	0.0005	0.002129	0.1	2.58E-05		21.41		0.008227778	0
RASGRP1	2	1	0.005	0.0005	0.000407	0	7.41E-05		28.41333333		0.20735	0
RASGRP3	2	1	0.005	0.0005	0.000407	0.1	7.41E-05		28.41333333		0.20735	0
NRAS	2	59	0.005	0.0005	0.006337	0.1	1.95E-05		32.34		0.20735	0
KRAS	2	9	0.005	0.0005	0.001552	0.1	3.14E-05		22.55		0.20735	0
HRAS	2	2	0.005	0.0005	0.000105	0.1	9.55E-06		30.35		0.20735	0
NF1	2	6	0.005	0.0005	0.000764	0.1	2.31E-05		77.35		0.004455556	0
RAF1	2	8	0.005	0.0005	0.001078	0.1	2.45E-05		20.01		0.000791667	0
BRAF	2	1	0.005	0.0005	0.000397	0.1	7.21E-05		20.01		0.000791667	0
MAP2K1	2	6	0.005	0.0005	0.000720	0.1	2.18E-05		86.8		0.239638889	0
MAP2K2	2	5	0.005	0.0005	0.000481	0.1	1.75E-05		86.8		0.239638889	0
DUSP6	2	3	0.005	0.0005	0.017116	0.1	0.001333386		10.98	0.75	0.001643056	0
RPS6KA1	2	1	0.005	0.0005	0.000087	0.1	1.58E-05		90.15		0.026494444	0
RPS6KA2	2	3	0.005	0.0005	0.000272	0.1	1.65E-05		64.14		0.015136111	0
RPS6KA3	2	7	0.005	0.0005	0.000901	0.1	2.34E-05		51.11		0.005936111	0
RPS6KA4	2	1	0.005	0.0005	0.000093	0.1	1.69E-05		29.38		0.003269444	0
DUSP1	2	5	0.005	0.0005	0.031783	0.1	0.001333386		10.98	0.75	0.001643056	0
FOS	2	1	0.005	0.0005	0.002448	0.1	0.001333386		14.42	0.75	0.065258333	0.3
JUN	2	6	0.005	0.0005	0.019052	0.1	0.00057768		14.42	2.1667	0.065258333	0
MYC	2	4	0.005	0.0005	0.005219	0.1	0.000240676		14.42	0.5	0.065258333	0
CTNNB1	2	61	0.005	0.0005	0.005948	0.1	1.77E-05		14.42		0.065258333	0
PTEN	2	8	0.005	0.0005	0.000715	0.1	1.62E-05		132.94		0.006061111	0
AKT1	2	2	0.005	0.0005	0.000132	0.1	1.20E-05		27.79		0.005794444	0
AKT2	2	3	0.005	0.0005	0.000234	0.1	1.42E-05		41.17		0.002541667	0
PDPK1	2	4	0.005	0.0005	0.000665	0.1	3.02E-05		27.48		0.006997222	0
RICTOR	2	4	0.005	0.0005	0.001380	0.1	6.27E-05		26.59		0.011927778	0
MTOR	2	7	0.005	0.0005	0.000471	0.1	1.22E-05		37.35		0.003486111	0
GSK3B	2	5	0.005	0.0005	0.000781	0.1	2.84E-05		32.89		0.087380556	0
TSC1	2	10	0.005	0.0005	0.001864	0.1	3.39E-05		52.3		0.001513889	0
TSC2	2	2	0.005	0.0005	0.000134	0.1	1.22E-05		35.97		0.000405556	0
PRKCA	2	15	0.005	0.0005	0.002203	0.1	2.67E-05		60.55		0.004833333	0
PRKCB	2	1	0.005	0.0005	0.000147	0.1	2.67E-05		60.55		0.004833333	0
PRKCG	2	0	0.005	0.0005	0.000000	0	2.67E-05		60.55		0.004833333	0
PRKCD	2	2	0.005	0.0005	0.000294	0.1	2.67E-05		60.55		0.004833333	0
PEBP1	2	90	0.005	0.0005	0.005522	0.1	1.12E-05		324.85		0.180222222	0
MAPK1	2	12	0.005	0.0005	0.001288	0.1	1.95E-05		53.2		0.441577778	0
MAPK3	2	3	0.005	0.0005	0.000277	0.1	1.68E-05		120.4		0.0377	0
FOXO3	2	4	0.005	0.0005	0.001780	0.1	8.09E-05		46.45		0.033563889	0
RHEB	2	36	0.005	0.0005	0.004925	0.1	2.49E-05		22.92		0.113625	0
RPTOR	2	1	0.005	0.0005	0.000077	0.1	1.39E-05		7.56		0.011927778	0
RPS6KB1	2	5	0.005	0.0005	0.000557	0.1	2.02E-05		30.03		0.0113	0
RPS6KB2	2	1	0.005	0.0005	0.000111	0.1	2.02E-05		30.03		0.0113	0
EIF4EBP1	2	30	0.005	0.0005	0.003707	0.1	2.25E-05		6.36		0.124511111	0
SOS1	2	5	0.005	0.0005	0.000702	0.1	2.55E-05		38.51		0.008944444	0
CDKN2A	2	1	0.005	0.0005	0.000096	0	1.75E-05		14.78		0.008680556	0
MDM4	2	14	0.005	0.0005	0.005043	0.1	6.55E-05		0.74		0.003197222	0
FGFR1	2	10	0.005	0.0005	0.000984	0.1	1.79E-05		29.41		0.001288889	0
FGFR2	2	3	0.005	0.0005	0.001285	0.1	7.80E-05		29.41		0.001288889	0
FGF1	2	0	0.005	0.0005	0.000000	0	1.93E-05			10	0	0.05
FGF2	2	0	0.005	0.0005	0.000000	0	1.93E-05			10	0	0.05
EIF4E	2	78	0.005	0.0005	0.008059	0.1	1.88E-05		115.62		0.400219444	0
IRS1	2	4	0.005	0.0005	0.001303	0.1	5.92E-05		3.31		0.003163889	0
IRS2	2	4	0.005	0.0005	0.001303	0.1	5.92E-05		3.31		0.003163889	0
IGF1	2	0	0.005	0.0005	0.000000	0	1.93E-05			10	0	0.05
IGF2	2	0	0.005	0.0005	0.000000	0	1.93E-05			10	0	0.05
IGF1R	2	3	0.005	0.0005	0.001048	0.1	6.35E-05		29.41		0.001288889	0
MSH6	2	11	0.005	0.0005	0.001627	0.1	2.69E-05		34.73		0.033355556	0
BRCA2	2	5	0.005	0.0005	0.000740	0.1	2.69E-05		34.73	2.5	0.033355556	0
MGMT	2	1	0.005	0.0005	0.000083	0.1	1.50E-05		34.36		0.033355556	0
INSR	2	5	0.005	0.0005	0.001374	0.1	5.00E-05		29.41	6.7	0.001288889	0
INS	2	0	0.005	0.0005	0.000000	0	1.93E-05			10	0	0.05
