## Supplemental Files and Figures for "A Scalable, Open-Source Implementation of a Large-Scale Mechanistic Model for Single Cell Proliferation and Death Signaling": SuppFile15_protein2mRNAratios.txt

kTL_kTLd	Protein_mRNA
0	218
0	5.36
0	0
528.3333333	528.333
1265	1265
0	2264.5
0	0
0	0
0	115
696.9118732	0
696.9118732	0
696.9118732	0
0	0
0	0
0	0
0	0
0	0
0	820.5
0	1608.8
0	1608
0	7857.67
0	456.368
0	1179.58
0	301.286
350.1	350.1
1920.166667	1920.17
29935.61364	29935.6
43652.5	43652.5
297.4545455	297.455
21213.42857	21213.4
0	0
1750	1750
1818.846154	1818.85
166.3	166.3
9525	9525
1554	1554
73.99784842	0
15406.61538	15406.6
2678.956522	2678.96
5586	5586
3475.2	3475.2
96554	96554
10640.66667	10640.7
2193.595592	0
7830	7830
1786.380952	1786.38
93029	93029
37395.65217	37395.7
36268.55556	36268.6
853	853
7202.5	7202.5
1054.538462	1054.54
3329	3329
158.0400283	0
2407.666667	2407.67
2596.851074	0
2596.851074	0
24061.25	24061.2
3514.25	3514.25
341.0588235	341.059
1004.284111	0
1538.445268	0
1531.888889	1531.89
2596.851074	0
363.1263418	0
363.1263418	0
2596.851074	0
28.59421571	0
5585.666667	5585.67
38834	38834
3411	3411
3590	3590
2135	2135
1617	1617
371.9169712	0
371.9169712	0
14310.5	14310.5
799	799
7.222222222	7.22222
6283	6283
1089.8	1089.8
30598.72044	0
30598.72044	0
4224.071429	4224.07
16960.875	16960.9
111262.3333	111262
620.5	620.5
4808.166667	4808.17
2825	2825
73625	73625
125846.6667	125847
6.400155875	0
134935	134935
5042.202721	0
10713.5	10713.5
38211	38211
6.400155875	0
1168.582983	0
443	443
23951	23951
20079.60606	20079.6
318.826087	318.826
74762	74762
27158.66667	27158.7
12324.33333	12324.3
1586.5	1586.5
18826	18826
44502.33333	44502.3
200	200
2007	2007
1703	1703
1519.980214	0
1519.980214	0
19599.66667	19599.7
88798.21622	88798.2
124410.6667	124411
38157.5	38157.5
3023	3023
10741.6129	10741.6
10211	10211
16441.66667	16441.7
6099.5	6099.5
1420.421053	1420.42
592.3333333	592.333
666.344772	0
12.28801074	0
196.8736277	0
196.8736277	0
2596.851074	0
2596.851074	0
28273.68421	28273.7
70	70
1374	1374
2596.851074	0
2596.851074	0
1555.333333	1555.33
9592.4	9592.4
433.0970513	0
25350.4	25350.4
341.3333333	341.333
2596.851074	0
