## Supplemental Files and Figures for "A Scalable, Open-Source Implementation of a Large-Scale Mechanistic Model for Single Cell Proliferation and Death Signaling": SuppFile18_Initializer.txt

Step1_sp_kTLCd	Step1_sp_kXd	Step1_sp	Step1_val	Step1_mrna	Step1_mrna_mpc	Step1_par_rxn	Step1_par_idx	Step1_par_val	Step1_obs_excl	Step1_Cd_par	Step1_Cd_val	Step3_par_rxn	Step3_par_idx	Step3_par_val	Step4_par	Step4_par_val	Step5_kA77	Step5_kA77_val	Step5_kA87s
RB	EE1E2int	pRB	8000	RB1	17	vbR	0	0	p53	kC173	0.000111	vbR	0	0	kC82	0.000283339	kA77	3.16E-09	1E-10
E2F	EE1Ev3int	pRBp	0.00023875	E2F1	17	vbR	1	0	Mdm2			vbR	1	0.04					1E-09
Cd	EE1E1int	pRBpp	3.23E-06	E2F2	17	vdR	0	0	Wip1			vbR	2	5					1E-08
Ce	EE1EE1int	E2F	1101.2	E2F3	17	vD66	0	0	BRCA2			vbR	3	4.864145					1E-07
Skp2	EE1E3int	Cd	0.00013746	CCNE1	17	vC104	0	1.67E-05	MSH6			vdR	0	2.22319E-06					1E-06
Pai	EE1HE3int	Mdi	0.00036083	CCNE2	17	vA77	0	0	MGMT										1E-05
Pei	EE1E4int	Md	0.0018044	SKP2	17	vA87	0	0	ARF										0.0001
Pbi	EE1HE4int	Mdp27	0.00037528	CDC25A	17				MDM4										0.001
Ca	E2HE3int	Ce	0.25164	CDC25B	17				ATM										0.01
p27	HE3Ev3int	Mei	0.87989	CDC25C	17				ATR										0.1
Cdh1a	E1HE3int	Me	2.7119	CCNA2	17				RB
Cb	HE3E4int	Skp2	11.409	CDKN1B	17				E2F
Cdc20	HE3HE4int	Mep27	1.128	CDH1	17				Cd
Wee1	E2HE4int	Pe	141.29	CCNB1	17				Ce
Chk1	HE4Ev3int	Pai	48.97	CDC20	17				Skp2
p21	E1HE4int	Pei	16.02	WEE1	17				Pai
	E3HE4int	Pbi	55.284	CHEK1	17				Pei
	HE4E4int	Ca	3.9644						Pbi
	HE4HE4int	Mai	13.862						Ca
	HGF_Met_Metint	Ma	5.2721						p27
	HGF_Met_HGF_Metint	Map27	1.3158						Cdh1a
	PPrPPrint	p27	20.798						Cb
	PPrPrint	Cdh1i	0.60486						Cdc20
	FFrFFrint	Cdh1a	108.79						Wee1
	FFrFrint	E2Fp	11.634						Chk1
	IIrIr_int	p27p	4.2027						p21
	INS_Isr_Isr_int	Pa	42.06
	IIrIrI_int	Cb	3.4408
	INS_Isr_Isr_INS_int	Mbi	3.8992
	pEE1E2int	Mb	0.68625
	pEE1Ev3int	Cdc20i	71.167
	pEE1E1int	Cdc20a	0.73241
	pEE1EE1int	Pb	9.4317
	pEE1E3int	Wee1	26.518
	pEE1HE3int	Wee1p	16.741
	pEE1E4int	Mbp27	0.085635
	pEE1HE4int	Chk1	2.04E-118
	pE2HE3int	pRBc1	8809.4
	pHE3Ev3int	pRBc2	0.00013145
	pE1HE3int	p53inac	296.62
	pHE3E4int	p53ac	6.2458
	pHE3HE4int	MDM2	205.62
	pE2HE4int	Wip1	2.2305
	pHE4Ev3int	ATMP	0
	pE1HE4int	ATRac	0
	pE3HE4int	MDM2product1	6.2458
	pHE4E4int	MDM2product2	6.2458
	pHE4HE4int	MDM2product3	6.2458
	pHGF_Met_Metint	MDM2product4	6.2457
	pHGF_Met_HGF_Metint	MDM2product5	6.2457
	pPPrPPrint	MDM2product6	6.2457
	pPPrPrint	MDM2product7	6.2457
	pFFrFFrint	MDM2product8	6.2457
	pFFrFrint	MDM2product9	6.2457
	pIIrIr_int	MDM2pro	6.2457
	pINS_Isr_Isr_int	Wip1product1	6.2458
	pIIrIrI_int	Wip1product2	6.2458
	pINS_Isr_Isr_INS_int	Wip1product3	6.2457
	pIIrIr_int_IRS	Wip1product4	6.2457
	pINS_Isr_Isr_int_IRS	Wip1product5	6.2457
	pIIrIrI_int_IRS	Wip1product6	6.2457
	pINS_Isr_Isr_INS_int_IRS	Wip1product7	6.2457
	pEE1E2int_G2_SOS	Wip1product8	6.2457
	pEE1Ev3int_G2_SOS	Wip1product9	6.2457
	pEE1E1int_G2_SOS	Wip1pro	6.2457
	pEE1EE1int_G2_SOS	Ribosome	1897.392
	pEE1E3int_G2_SOS	M	2259.999
	pEE1HE3int_G2_SOS	PIP2	9998.27
	pEE1E4int_G2_SOS	mT	126.499
	pEE1HE4int_G2_SOS
	pE2HE3int_G2_SOS
	pHE3Ev3int_G2_SOS
	pE1HE3int_G2_SOS
	pHE3E4int_G2_SOS
	pHE3HE4int_G2_SOS
	pE2HE4int_G2_SOS
	pHE4Ev3int_G2_SOS
	pE1HE4int_G2_SOS
	pE3HE4int_G2_SOS
	pHE4E4int_G2_SOS
	pHE4HE4int_G2_SOS
	pHGF_Met_Metint_G2_SOS
	pHGF_Met_HGF_Metint_G2_SOS
	pPPrPPrint_G2_SOS
	pPPrPrint_G2_SOS
	pFFrFFrint_G2_SOS
	pFFrFrint_G2_SOS
	pIIrIr_int_IRS_G2_SOS
	pINS_Isr_Isr_int_IRS_G2_SOS
	pIIrIrI_int_IRS_G2_SOS
	pINS_Isr_Isr_INS_int_IRS_G2_SOS
	pEE1E2_PI3K2
	pEE1Ev3_PI3K2
	pEE1E1_PI3K2
	pEE1EE1_PI3K2
	pEE1E3_PI3K2
	pEE1HE3_PI3K2
	pEE1E4_PI3K2
	pEE1HE4_PI3K2
	pE2HE3_PI3K2
	pHE3Ev3_PI3K2
	pE1HE3_PI3K2
	pHE3E4_PI3K2
	pHE3HE4_PI3K2
	pE2HE4_PI3K2
	pHE4Ev3_PI3K2
	pE1HE4_PI3K2
	pE3HE4_PI3K2
	pHE4E4_PI3K2
	pHE4HE4_PI3K2
	pHGF_Met_Met_PI3K2
	pHGF_Met_HGF_Met_PI3K2
	pPPrPPr_PI3K2
	pPPrPr_PI3K2
	pFFrFFr_PI3K2
	pFFrFr_PI3K2
	pIIrIr_IRS_PI3K2
	pINS_Isr_Isr_IRS_PI3K2
	pIIrIrI_IRS_PI3K2
	pINS_Isr_Isr_INS_IRS_PI3K2
	PIP
	PI3P
	DAG
	IP3
	PIP2
	PIP3
	pMKP1
	pcFos
	pcFos_cJun
