## Supplemental Files and Figures for "A Scalable, Open-Source Implementation of a Large-Scale Mechanistic Model for Single Cell Proliferation and Death Signaling": SuppFile20_GeneReg_I.txt

	pcFos_cJun	cMyc	p53ac	FOXOnuc	ppERKnuc	pRSKnuc	bCATENINnuc	STAT1snuc_STAT1snuc
TP53	0	0	0	0	0	0	0	0
MDM2	0	0	0	0	0	0	0	0
PPM1D	0	0	0	0	0	0	0	0
ATM	0	0	0	0	0	0	0	0
ATR	0	0	0	0	0	0	0	0
RB1	0	0	0	0	0	0	0	0
E2F1	0	0	0	0	0	0	0	0
E2F2	0	0	0	0	0	0	0	0
E2F3	0	0	0	0	0	0	0	0
CCND1	3.0; 1.25	3.0; 450.0	0	0	0	0	0	0
CCND2	3.0; 1.25	3.0; 450.0	0	0	0	0	0	0
CCND3	3.0; 1.25	3.0; 450.0	0	0	0	0	0	0
CCNE1	0	0	0	0	0	0	0	0
CCNE2	0	0	0	0	0	0	0	0
SKP2	0	0	0	0	0	0	0	0
CDC25A	0	0	0	0	0	0	0	0
CDC25B	0	0	0	0	0	0	0	0
CDC25C	0	0	0	0	0	0	0	0
CCNA2	0	0	0	0	0	0	0	0
CDKN1B	0	0	0	0	0	0	0	0
CDH1	0	0	0	0	0	0	0	0
CCNB1	0	0	0	0	0	0	0	0
CDC20	0	0	0	0	0	0	0	0
WEE1	0	0	0	0	0	0	0	0
CHEK1	0	0	0	0	0	0	0	0
CDKN1A	0	0	4.0; 50.0	0	0	0	0	0
CDK1	0	0	0	0	0	0	0	0
CDK2	0	0	0	0	0	0	0	0
CDK4	0	0	0	0	0	0	0	0
CDK6	0	0	0	0	0	0	0	0
TNFSF10	0	0	0	0	0	0	0	0
TNFRSF10A	0	0	0	0	0	0	0	0
TNFRSF10B	0	0	0	0	0	0	0	0
CFLAR	0	0	0	0	0	0	0	0
CASP8	0	0	0	0	0	0	0	0
CASP10	0	0	0	0	0	0	0	0
BFAR	0	0	0	0	0	0	0	0
CASP3	0	0	0	0	0	0	0	0
CASP7	0	0	0	0	0	0	0	0
CASP6	0	0	0	0	0	0	0	0
XIAP	0	0	0	0	0	0	0	0
PARP1	0	0	0	0	0	0	0	0
BID	0	0	0	0	0	0	0	0
BCL2	0	0	0	0	0	0	0	0
BCL2L1	0	0	0	0	0	0	0	0
MCL1	0	0	0	0	0	0	0	0
BAX	0	0	0	0	0	0	0	0
CYCS	0	0	0	0	0	0	0	0
DIABLO	0	0	0	0	0	0	0	0
APAF1	0	0	0	0	0	0	0	0
CASP9	0	0	0	0	0	0	0	0
BAD	0	0	0	0	0	0	0	0
BBC3	0	0	4.0; 1350.0	0	0	0	0	0
PMAIP1	0	0	4.0; 1350.0	0	0	0	0	0
BCL2L11	0	0	0	4.0; 45.0	0	0	0	0
EGF	0	0	0	0	0	0	0	0
NRG1	0	0	0	0	0	0	0	0
EGFR	0	0	0	4.0; 60.0	0	0	0	0
ERBB2	0	0	0	4.0; 60.0	0	0	0	0
ERBB3	0	0	0	4.0; 60.0	0	0	0	0
ERBB4	0	0	0	4.0; 60.0	0	0	0	0
EGFRvIII	0	0	0	0	0	0	0	0
MET	0	0	0	4.0; 60.0	0	0	0	0
HGF	0	0	0	0	0	0	0	0
PDGFRA	0	0	0	4.0; 60.0	0	0	0	0
PDGFRB	0	0	0	4.0; 60.0	0	0	0	0
PDGFB	0	0	0	0	0	0	0	0
SPRY2	0	0	0	0	4.0; 65.0	4.0; 20.0	0	0
CBL	0	0	0	0	0	0	0	0
GRB2	0	0	0	0	0	0	0	0
PLCG1	0	0	0	0	0	0	0	0
PLCG2	0	0	0	0	0	0	0	0
PIK3CA	0	0	0	0	0	0	0	0
PIK3CB	0	0	0	0	0	0	0	0
PIK3CG	0	0	0	0	0	0	0	0
PIK3CD	0	0	0	0	0	0	0	0
PIK3R1	0	0	0	0	0	0	0	0
PIK3R2	0	0	0	0	0	0	0	0
PIK3R3	0	0	0	0	0	0	0	0
PIK3R4	0	0	0	0	0	0	0	0
PIK3C2A	0	0	0	0	0	0	0	0
RASGRP1	0	0	0	0	0	0	0	0
RASGRP3	0	0	0	0	0	0	0	0
NRAS	0	0	0	0	0	0	0	0
KRAS	0	0	0	0	0	0	0	0
HRAS	0	0	0	0	0	0	0	0
NF1	0	0	0	0	0	0	0	0
RAF1	0	0	0	0	0	0	0	0
BRAF	0	0	0	0	0	0	0	0
MAP2K1	0	0	0	0	0	0	0	0
MAP2K2	0	0	0	0	0	0	0	0
DUSP6	0	0	0	0	4.0; 40.0	4.0; 10.0	0	0
RPS6KA1	0	0	0	0	0	0	0	0
RPS6KA2	0	0	0	0	0	0	0	0
RPS6KA3	0	0	0	0	0	0	0	0
RPS6KA4	0	0	0	0	0	0	0	0
DUSP1	0	0	0	0	4.0; 40.0	4.0; 10.0	0	0
FOS	-4.0; 0.8	0	0	0	4.0; 20.0	4.0; 5.0	0	0
JUN	3.0; 0.8	0	0	0	0	0	0	0
MYC	0	0	0	0	0	0	4.0; 250	0
CTNNB1	0	0	0	0	0	0	0	0
PTEN	0	0	0	0	0	0	0	0
AKT1	0	0	0	0	0	0	0	0
AKT2	0	0	0	0	0	0	0	0
PDPK1	0	0	0	0	0	0	0	0
RICTOR	0	0	0	0	0	0	0	0
MTOR	0	0	0	0	0	0	0	0
GSK3B	0	0	0	0	0	0	0	0
TSC1	0	0	0	0	0	0	0	0
TSC2	0	0	0	0	0	0	0	0
PRKCA	0	0	0	0	0	0	0	0
PRKCB	0	0	0	0	0	0	0	0
PRKCG	0	0	0	0	0	0	0	0
PRKCD	0	0	0	0	0	0	0	0
PEBP1	0	0	0	0	0	0	0	0
MAPK1	0	0	0	0	0	0	0	0
MAPK3	0	0	0	0	0	0	0	0
FOXO3	0	0	0	0	0	0	0	0
RHEB	0	0	0	0	0	0	0	0
RPTOR	0	0	0	0	0	0	0	0
RPS6KB1	0	0	0	0	0	0	0	0
RPS6KB2	0	0	0	0	0	0	0	0
EIF4EBP1	0	0	0	0	0	0	0	0
SOS1	0	0	0	0	0	0	0	0
CDKN2A	0	0	0	0	0	0	0	0
MDM4	0	0	0	0	0	0	0	0
FGFR1	0	0	0	4.0; 60.0	0	0	0	0
FGFR2	0	0	0	4.0; 60.0	0	0	0	0
FGF1	0	0	0	0	0	0	0	0
FGF2	0	0	0	0	0	0	0	0
EIF4E	0	0	0	0	0	0	0	0
IRS1	0	0	0	0	0	0	0	0
IRS2	0	0	0	0	0	0	0	0
IGF1	0	0	0	0	0	0	0	0
IGF2	0	0	0	0	0	0	0	0
IGF1R	0	0	0	4.0; 60.0	0	0	0	0
MSH6	0	0	0	0	0	0	0	0
BRCA2	0	0	0	0	0	0	0	0
MGMT	0	0	0	0	0	0	0	0
INSR	0	0	0	4.0; 60.0	0	0	0	0
INS	0	0	0	0	0	0	0	0
IFNG	0	0	0	0	0	0	0	0
IFNGR2	0	0	0	0	0	0	0	0
JAK	0	0	0	0	0	0	0	0
STAT1	0	0	0	0	0	0	0	0
SHP2	0	0	0	0	0	0	0	0
PPN	0	0	0	0	0	0	0	0
PPX	0	0	0	0	0	0	0	0
SOCS1	0	0	0	0	0	0	0	1.0; 400.0
